# PI-Plat: A high-resolution image-based 3D reconstruction method to estimate growth dynamics of rice inflorescence traits

**DOI:** 10.1101/835306

**Authors:** Jaspreet Sandhu, Feiyu Zhu, Puneet Paul, Tian Gao, Balpreet K. Dhatt, Yufeng Ge, Paul Staswick, Hongfeng Yu, Harkamal Walia

## Abstract

**Background:** Recent advances in image-based plant phenotyping have improved our capability to study vegetative stage growth dynamics. However, more complex agronomic traits such as inflorescence architecture (IA), which predominantly contributes to grain crop yield are more challenging to quantify and hence are relatively less explored. Previous efforts to estimate inflorescence-related traits using image-based phenotyping have been limited to destructive end-point measurements. Development of non-destructive inflorescence phenotyping platforms could accelerate the discovery of the phenotypic variation with respect to inflorescence dynamics and mapping of the underlying genes regulating critical yield components.

**Results:** The major objective of this study is to evaluate post-fertilization development and growth dynamics of inflorescence at high spatial and temporal resolution in rice. For this, we developed the *P*anicle *I*maging *Plat*form (PI-Plat) to comprehend multi-dimensional features of IA in a non-destructive manner. We used 11 rice genotypes to capture multi-view images of primary panicle on weekly basis after the fertilization. These images were used to reconstruct a 3D point cloud of the panicle, which enabled us to extract digital traits such as voxel count and color intensity. We found that the voxel count of developing panicles is positively correlated with seed number and weight at maturity. The voxel count from developing panicles projected overall volumes that increased during the grain filling phase, wherein quantification of color intensity estimated the rate of panicle maturation. Our 3D based phenotyping solution showed superior performance compared to conventional 2D based approaches.

**Conclusions:** For harnessing the potential of the existing genetic resources, we need a comprehensive understanding of the genotype-to-phenotype relationship. Relatively low-cost sequencing platforms have facilitated high-throughput genotyping, while phenotyping, especially for complex traits, has posed major challenges for crop improvement. PI-Plat offers a low cost and high-resolution platform to phenotype inflorescence-related traits using 3D reconstruction-based approach. Further, the non-destructive nature of the platform facilitates analyses of the same panicle at multiple developmental time points, which can be utilized to explore the genetic variation for dynamic inflorescence traits in cereals.
