## Supplementary material for "PI-Plat: A high-resolution image-based 3D reconstruction method to estimate growth dynamics of rice inflorescence traits": Additional File 1.xlsx

### Sheet: Sheet1
Additional File 1: Genetic and geographical information of the rice genotypes used in the study. Genetic Stocks Oryza collection identification number’ (GSOR Id); National Science Foundation ‘Exploring the genetic basis of transgressive variation in rice’ accessions identification number (NSFTV Id); International Rice Genebank Collection identification number (IRGC); temp. jap. – temperate japoni…
GSOR ID	NSFTV ID	IRGC ID	Accession Name	Country of Origin	Sub-population
301105	113	117822	Guan-Yin-Tsan	Japan	temperate-japonica
301052	56	117612	Geumobyeo	Republic of Korea	temperate-japonica
301341	353	117642	ARC 10376	India	aus
301260	270	117832	Osogovka	Macedonia	temperate-japonica
301162	171	117943	ZHE 733	China	indica
301261	271	117810	M. Blatec	Macedonia	temperate-japonica
301279	289	117808	Lusitano	Portugal	temperate-japonica
301221	231	117753	Hunan Early Dwarf No. 3	China	indica
301183	192	117732	Erythroceros Hokkaido	Poland	temperate-japonica
301278	288	117616	Italica Carolina	Poland	temperate-japonica
301220	229	117820	Niquen	Chile	NA
