## Supplementary material for "PI-Plat: A high-resolution image-based 3D reconstruction method to estimate growth dynamics of rice inflorescence traits": Additional File 4.xlsx

### Sheet: Sheet1
Table S2: Traits derived from multi-view images of developing panicle (3D-reconstruction and 2D-pixel count; yellow color coded) and end-point phenotyping (2D-scanning and manual measurement of mature panicle; green color coded).
Genotype (GSOR ID)	Replicate #	Plant #	Treatment	Developing Panicle																					Mature Panicle
				Traits derived from 3D reconstruction																		Traits derived from 2D analysis			Traits derived from scanned images					Mannual measurements
				Voxel count W1	Voxel count W2	Voxel count W3	color intensity Red W1	color intensity Red W2	color intensity Red W3	color intensity green W1	color intensity green W2	color intensity green W3	color intensity Blue W1	color intensity Blue W2	color intensity Blue W3	color intensity Ratio R:G W1	color intensity Ratio R:G W2	color intensity Ratio R:G W3	Estimated seed count W1	Estimated seed count W2	Estimated seed count W3	Pixel count W1	Pixel count W2	Pixel count W3	Projected surface area	Projected seed count	Avg. minor axis length (Seed)	Avg. major axis length (Seed)	Avg. area (Seed)	Seed number	Total Seed weight (grams)	Fertility (%)	Weight per seed (grams)
301052	1	6	HNT	91118	85530	117840	65.438	77.114	90.089	73.505	76.349	75.824	32.299	35.538	46.143	0.890252	1.01002	1.18813	25	36	40	13266.1	15208.4	13521.9	7851	54.693	19.638	9.3839	143.55	58	2.0353	91.3793	0.0378358
301052	2	3	HNT	96144	67636	94150	85.004	71.144	84.275	96.135	72.402	72.946	41.182	32.945	43.076	0.884215	0.982625	1.15531	21	21	30	22258.9	10240.5	12759	8506	57.532	19.247	9.8186	147.85	65	1.9869	87.6923	0.0337
301052	3	5	HNT	31827	142310	99364	76.256	77.411	94.323	91.689	80.465	79.484	46.432	36.764	47.474	0.831681	0.962046	1.18669	11	41	32	13800.4	14840.2	14753	2809	38.317	12.577	7.5548	73.31	47	0.7822	80.8511	0.0200342
301052	1	4	C	33091	129720	89877	79.581	70.707	85.108	91.154	78.016	74.771	46.039	32.636	41.536	0.873039	0.906314	1.13825	6	41	28	19665.6	10467.7	12074.6	10850	32.388	31.897	14.338	335	93	0.2274	59.1398	0
301052	2	2	C	32744	43682	60670	62.187	68.35	79.94	64.518	67.718	68.642	26.95	32.117	40.344	0.963871	1.00933	1.16459	2	14	20	9325.4	9331	9425.2	1491	18	13.426	7.9163	82.833	22	0.2746	45.4545	0.02399
301105	1	2	HNT	105510	115860	177330	75.965	71.782	83.83	87.987	75.48	70.411	37.922	33.129	37.347	0.863366	0.951007	1.19058	17	28	40	26627	14699.2	17324.3	15105	119.81	17.982	8.8651	126.07	124	1.1864	24.1935	0.0249333
301105	2	5	HNT	85639	63284	118320	65.093	72.368	73.504	82.315	91.148	75.519	42.54	45.741	35.75	0.790779	0.793961	0.973318	9	16	35	16711	29112	27012	16609	72.731	25.033	11.183	228.36	135	2.8738	59.2593	0.0305625
301105	3	1	HNT	56198	51707	117940	68.394	71.858	76.867	85.324	89.9	78.094	44.114	44.952	37.774	0.80158	0.79931	0.984288	16	16	44	21213.1	23366	23963.3	16374	79.651	24.28	10.35	205.57	166	3.0504	55.4217	0.0291043
301105	1	6	C	42100	120920	142300	72.252	69.395	80.949	88.909	78.647	74.665	41.251	32.907	38.159	0.812651	0.88236	1.08416	7	25	49	22571	16479.2	16596.7	11337	76.343	20.254	9.3028	148.5	90	2.5919	87.7778	0.0318494
301105	2	4	C	39170	159120	141510	73.541	68.756	82.015	90.37	78.061	72.119	43.385	33.109	36.858	0.813777	0.880798	1.13722	6	48	35	24640	18188.9	16844.1	7226	68.819	15.883	8.0582	105	55	0.9972	61.8182	0.0264529
301162	1	1	HNT	102910	116170	138430	72.77	89.407	97.796	80.783	82.323	76.279	37.676	48.63	43.958	0.900808	1.08605	1.28208	29	32	36	15309.1	15934.8	21729	4649	35.707	19.912	8.4907	130.2	34	0.2166	8.82353	0.0186667
301162	2	3	HNT	70485	24112	47692	69.145	69.656	84.664	78.707	73.546	71.282	34.499	33.965	42.241	0.878511	0.947108	1.18773	23	6	15	14980.7	8392.8	12008.4	4863	45.693	15.59	8.3966	106.43	42	1.1374	83.3333	0.0316457
301162	1	4	C	55922	77686	79551	67.607	77.343	83.759	78.107	79.554	68.692	34.558	40.203	38.745	0.865569	0.972208	1.21934	15	24	14	11841.9	15176	13139.4	4521	59.442	12.8	7.6328	76.058	113	1.3749	48.6726	0.0222509
301162	2	2	C	155530	175900	159730	71.979	81.223	90.221	81.468	85.121	79.083	35.697	41.387	47.312	0.883525	0.954206	1.14084	46	52	43	30311	26430	23125	10333	74.119	18.63	9.1306	139.41	80	1.7292	73.75	0.0276949
301162	3	6	C	149470	105980	110280	70.305	79.622	80.642	78.544	83.552	77.028	37.312	42.299	42.324	0.895103	0.952963	1.04692	39	39	33	22824	23674	19468.9	7995	63.275	18.799	8.2915	126.35	63	1.2899	65.0794	0.0293512
301183	1	1	HNT	58674	150320	138190	71.871	69.174	85.641	86.78	74.348	75.176	42.584	34.188	43.179	0.828198	0.930408	1.13921	15	36	38	25737	19309	21240	12504	73.037	21.898	9.8152	171.2	117	3.0319	75.2137	0.0322057
301183	2	3	HNT	33980	89576	84180	72.95	72.593	84.022	89.598	76.075	67.231	44.508	36.66	38.882	0.814192	0.954229	1.24975	6	30	27	18602.5	11490.7	12402.2	8378	70.734	17.494	8.6607	118.44	77	1.501	64.9351	0.027786
301183	3	5	HNT	60064	63350	92264	58.984	67.098	88.199	67.193	70.936	74.697	27.003	31.813	43.905	0.87783	0.945895	1.18076	6	15	22	10684.3	10157.2	12428.2	7640	85.883	14.346	8.0386	88.958	99	1.8155	84.8485	0.0211452
301183	1	4	C	38614	111730	96921	67.974	65.559	76.021	84.009	75.063	73.703	42.052	31.923	35.235	0.809128	0.873386	1.03145	7	30	25	17630.6	14576.6	17339.9	24304	62.041	30.583	15.472	391.74	218	4.4742	45.4128	0.0310939
301183	2	6	C	55168	144690	177810	65.85	67.65	84.503	84.179	73.859	75.441	41.167	30.667	35.555	0.782262	0.915934	1.12012	11	41	37	21208.8	21260.4	28258	18728	91.897	24.14	10.902	203.79	164	2.4267	47.561	0.0272885
301183	3	2	C	51770	167810	107640	66.221	73.712	86.263	80.117	78.501	72.375	40.474	34.884	39.729	0.826554	0.938994	1.19189	13	50	35	26091	23023	19538.4	7598	81.951	14.643	8.185	92.714	93	1.8576	96.7742	0.02053
301220	1	5	HNT	43238	87515	155470	58.769	95.262	93.7	81.942	93.229	76.472	44.238	49.16	39.729	0.717202	1.02181	1.22529	5	11	35	6975.4	17008.3	13884.3	11807	86.484	18.567	9.5156	136.52	130	2.9635	91.5385	0.0245992
301220	2	4	HNT	88255	32761	118100	80.467	82.074	96.95	96.699	91.707	82.816	49.783	50.164	48.678	0.832139	0.894959	1.17067	10	8	36	11958.4	14408.8	18011.2	12499	82.601	18.883	9.7935	151.32	124	2.9023	88.7097	0.0258818
301220	3	3	HNT	57368	46512	166150	77.054	78.377	89.165	91.153	84.034	70.806	48.701	46.138	38.752	0.845326	0.932682	1.25929	12	11	27	14469.8	15932	19367.7	7242	41.758	19.226	10.204	173.43	84	1.8283	98.8095	0.0219976
301220	1	6	C	30758	102490	51342	84.471	81.436	80.942	85.469	69.942	63.926	47.981	40.286	37.618	0.988323	1.16434	1.26618	9	21	17	14946	10446.2	8612.9	11813	96.369	17.379	8.8548	122.58	151	2.6273	65.5629	0.0247374
301220	2	1	C	43708	22903	113140	73.845	73.108	78.082	91.088	85.147	73.279	49.961	44.588	37.535	0.8107	0.858609	1.06554	11	6	34	13138	13044.3	16395.1	7732	84.337	15.152	7.7116	91.68	83	2.0385	87.9518	0.0274712
301220	3	2	C	46999	44431	120860	76.07	69.657	74.577	90.096	81.973	72.337	49.058	43.888	33.408	0.844322	0.849755	1.03097	11	10	25	13659.4	13725.5	18310.1	2124	26.149	14.364	7.3618	81.227	40	0.7293	72.5	0.0239966
301221	1	3	HNT	27545	65850	69586	77.261	80.961	87.319	85.222	65.282	70.08	51.144	38.508	39.306	0.906585	1.24017	1.24599	0	26	21	6912.1	12900.9	12413.5	7210	70.797	15.179	8.5273	101.84	87	1.9854	90.8046	0.0248557
301221	2	1	HNT	39104	108440	14430	68.014	74.587	67.904	84.005	68.621	59.779	47.056	36.57	31.09	0.809642	1.08694	1.13592	1	33	7	10001.6	14382.3	6586	12193	69.367	20.718	10.293	175.77	124	2.6026	84.6774	0.0242895
301221	1	2	C	34221	130640	101280	74.7	74.025	78.69	85.568	73.228	71.856	48.703	37.342	36.985	0.87299	1.01088	1.09511	5	51	36	13882.4	20127.8	19457.1	7366	52.261	19.212	9.5553	140.95	77	1.6065	88.3117	0.0232103
301221	2	6	C	37090	91201	89871	71.267	76.417	83.252	87.013	72.1	69.912	47.644	41.313	39.022	0.819039	1.05988	1.19081	4	30	36	17218.3	14798.7	19101.3	7843	74.933	15.787	8.5155	104.67	88	1.8836	94.3182	0.0224892
301260	1	3	HNT	162600	170040	154990	70.279	76.976	80.403	79.811	82.713	73.904	32.598	37.568	38.495	0.880568	0.93064	1.08794	35	42	39	25006	27441	22548	8254	89.69	14.379	8.2486	92.028	102	2.2069	96.0784	0.0224041
301260	2	1	HNT	73756	117200	97810	74.321	88.184	108.21	80.05	87.673	94.795	36.686	44.721	54.707	0.928432	1.00583	1.14152	26	24	18	13664.5	16520.6	23506.7	3732	38.454	15.801	7.9458	97.05	34	0.8988	76.4706	0.0335115
301260	1	6	C	28951	63482	32220	59.091	92.313	77.677	65.8	97.948	67.869	27.579	47.555	38.315	0.89804	0.942469	1.14451	4	6	11	9063.4	20349.4	10064.9	6724	53.544	17.066	9.3247	125.58	77	1.6605	94.8052	0.0223548
301260	2	4	C	84001	93888	145820	72.707	72.967	100.95	79.447	76.856	91.172	33.207	32.759	48.75	0.915164	0.949399	1.10725	23	23	19	16533.5	13743.7	25301	12876	99.394	18.469	8.8359	129.55	62	3.9482	83.871	0.0751154
301260	3	2	C	180230	230560	193770	74.893	76.028	78.521	82.302	79.404	70.422	36.779	37.395	38.472	0.909978	0.957483	1.11501	53	45	44	30629	34198	25792	11023	84.435	17.641	9.4273	130.55	130	2.8963	96.9231	0.0228968
301261	1	5	HNT	68514	90763	180210	68.154	70.527	98.551	72.956	70.79	88.057	33.36	35.369	49.559	0.93418	0.996285	1.11917	10	26	11	11667.7	14601.2	25598	11771	73.047	20.965	10.441	161.14	135	3.1089	97.037	0.0236489
301261	2	3	HNT	106640	97878	96697	67.312	72.288	74.761	68.84	68.429	62.483	33.646	36.248	34.519	0.977804	1.05639	1.1965	21	21	36	12306.8	10561	11931.4	5221	49.962	15.983	8.3036	104.5	76	1.1259	80.2632	0.0177623
301261	3	1	HNT	184310	192870	175040	66.591	78.209	86.035	74.51	79.345	70.162	31.577	36.658	38.003	0.893719	0.985683	1.22623	37	41	37	18436.2	21216.5	19417.2	13073	74.596	20.352	10.921	175.25	141	2.043	56.0284	0.022338
301261	1	4	C	82824	84187	133600	66.042	69.384	78.92	69.401	71.958	68.399	32.835	36.177	40.839	0.9516	0.964229	1.15382	9	20	29	10975.1	10993.2	14743.1	7025	80.954	14.451	7.687	86.778	100	1.1879	45	0.0223756
301261	2	2	C	260330	118070	213250	68.562	71.969	78.377	73.586	71.002	72.279	32.863	37.714	40.915	0.931726	1.01362	1.08437	54	22	41	26974	13978.8	19113.1	11552	97.1	16.989	8.8666	118.97	130	3.1661	96.1538	0.0252112
301278	1	3	HNT	62012	148490	179510	65.29	73.273	89.844	81.195	71.886	72.505	41.794	35.574	39.226	0.804114	1.01929	1.23914	14	48	43	16542.6	17522.9	26610	13680	89.689	19.792	9.7185	152.53	130	2.8569	86.9231	0.0246504
301278	2	5	HNT	57582	119870	106310	67.22	79.333	88.436	81.836	77.822	70.247	42.225	38.607	38.895	0.821399	1.01942	1.25893	6	43	32	17863.4	23713	20453.2	7644	45.8	19.863	10.216	166.9	73	1.788	100	0.0244932
301278	1	2	C	37160	85477	110380	66.981	68.811	79.678	83.973	70.851	69.498	43.875	31.444	34.39	0.797649	0.971207	1.14648	11	19	33	18047.9	15846.6	21146	11817	91.134	18.128	8.8928	129.67	94	2.5915	94.6809	0.0289101
301278	2	4	C	49305	110180	206760	70.883	65.949	81.363	88.738	73.404	77.473	46.272	32.815	39.675	0.79879	0.898439	1.05021	12	42	54	17899.8	21971.2	22951	10837	61.419	22.212	10.084	176.44	104	2.5512	97.1154	0.0251366
301279	1	5	HNT	88072	60688	75598	65.334	74.602	85.666	69.652	68.338	65.09	34.62	38.421	39.515	0.938006	1.09166	1.31612	10	8	16	12709.4	10963.6	10663.1	9049	105.34	13.879	7.9679	85.901	202	1.985	48.5149	0.016698
301279	2	1	HNT	109100	106290	120480	77.401	71.854	84.287	88.198	74.629	71.252	38.748	33.117	39.04	0.877582	0.962816	1.18294	16	24	34	25400	13899.4	16811.5	10727	143.85	12.289	7.7151	74.57	242	2.2987	42.562	0.016932
301279	1	2	C	37118	104930	102950	66.54	68.757	83.068	80.173	75.807	75.994	43.205	35.309	39.018	0.829955	0.907001	1.09309	15	31	27	14877.7	16138.2	19711.2	18396	188.05	14.093	8.3665	97.828	304	4.2407	83.8816	0.0160553
301279	2	4	C	51799	102740	102860	70.439	69.666	79.677	86.282	78.48	77.665	44.772	36.511	39.082	0.816381	0.887691	1.02591	13	34	28	24143.2	19958.3	22117	2645	31.598	13.261	8.042	83.708	60	0.7373	76.6667	0.015737
301279	3	6	C	45402	102750	146740	72.246	72.469	84.099	91.25	75.496	70.912	45.72	36.01	37.894	0.791737	0.959905	1.18596	10	28	36	20941	16291.9	18436.4	10247	52.258	22.978	10.37	196.08	96	2.1724	85.4167	0.0252915
301341	1	1	HNT	178510	154800	186680	73.888	77.781	78.386	80.721	70.62	70.728	37.426	37.59	41.766	0.91535	1.1014	1.10827	55	47	43	21480	22273	20542.7	8583	100.84	12.959	8.3605	85.115	135	2.0683	86.6667	0.0172624
301341	2	3	HNT	197080	148130	148230	67.504	76.593	76.18	75.283	70.402	67.821	35.131	37.593	37.814	0.89667	1.08794	1.12325	43	40	43	21927.6	21128	22393	9606	56.681	21.261	10.293	169.48	102	1.8128	27.451	0.0578536
301341	3	5	HNT	204180	228100	195800	64.607	78.431	90.762	75.231	72.172	76.725	33.508	38.059	49.373	0.858782	1.08672	1.18295	43	41	37	33694	32897	19257	4316	59.015	12.003	7.8143	73.133	87	1.0902	83.908	0.0145315
301341	1	4	C	25485	41787	38449	59.116	72.02	70.754	67.888	67.784	54.681	29.124	31.24	31.049	0.870787	1.06249	1.29394	1	14	9	8264.3	10627.5	9959.4	14683	103.92	18.955	9.4132	141.29	150	2.9748	73.3333	0.0244982
301341	2	6	C	104850	151220	121920	66.109	80.009	87.923	73.136	72.081	72.543	32.227	39.109	44.09	0.903919	1.10999	1.21201	25	38	35	15100.5	20037.1	14494.1	10405	73.501	18.2	9.7446	141.56	110	2.6319	82.7273	0.0272033
301341	3	2	C	36765	36676	36892	56.27	64.565	69.713	66.79	67.789	59.754	30.027	29.85	31.632	0.842491	0.952441	1.16667	6	6	9	8193.4	6784.1	10149.4	10725	42.766	24.313	13.277	250.79	112	2.4636	82.1429	0.0249207
