## Supplementary material for "PI-Plat: A high-resolution image-based 3D reconstruction method to estimate growth dynamics of rice inflorescence traits": Additional File 5.xlsx

### Sheet: Sheet1
Additional File 3: Pearson correlation analysis for all the traits derived from 3D reconstruction and multi-view 2D-pixel count analysis of developing panicle (yellow color coded), and mature panicle derived traits from 2D scanning and manual measurement (green color coded). Significant correlation values (p value < 0.05) are highlighted in red font. [Abbreviations - 3D: 3 dimensional, 2D: 2 dime…
Method		Trait	Developing Panicle																					Mature Panicle
			Traits derived from 3D reconstruction																		Traits derived from 2D analysis			Traits derived from 2D scanning					Traits derived from mannual phenotyping
			Voxel count W1	Voxel count W2	Voxel count W3	color intensity R W1	color intensity R W2	color intensity R W3	color intensity G W1	color intensity G W2	color intensity G W3	color intensity B W1	color intensity B W2	color intensity B W3	color intensity Ratio R:G W1	color intensity Ratio R:G W2	color intensity Ratio R:G W3	Estimated seed count W1	Estimated seed count W2	Estimated seed count W3	Pixel count W1	Pixel count W2	Pixel count W3	Projected surface area	Projected seed count	Avg. minor axis length (Seed)	Avg. major axis length (Seed)	Avg. area (Seed)	Seed number	Seed weight	Fertility	Weight per seed
Developing Panicle	Traits derived from 3D reconstruction	Voxel count W1	1	0.520083	0.604135	0.0249562	0.171926	0.0505101	-0.233522	-0.0234572	0.118039	-0.423366	0.0920716	0.290652	0.392016	0.188078	-0.10595	0.922227	0.294829	0.435478	0.573372	0.471195	0.343579	0.640611	0.548818	0.280767	0.265532	0.348864	0.670296	0.478244	-0.338486	-0.0404681
		Voxel count W2	0.520083	1	0.574388	0.0850277	0.122005	0.171109	0.0389817	-0.0728267	0.173625	-0.098275	-0.182732	0.216112	0.0381527	0.16682	-0.0252533	0.563708	0.852447	0.514927	0.689214	0.675658	0.441948	0.553799	0.636303	0.128323	0.100858	0.103677	0.606874	0.49825	-0.146043	0.00262502
		Voxel count W3	0.604135	0.574388	1	0.137412	0.00357189	0.257015	0.212176	0.126492	0.396889	0.0272229	0.0383505	0.246014	-0.139574	-0.15494	-0.208383	0.594438	0.445127	0.811305	0.617506	0.551131	0.708341	0.815968	0.638594	0.459019	0.454194	0.455759	0.700923	0.74099	-0.0457295	0.172663
		color intensity Red (R) W1	0.0249562	0.0850277	0.137412	1	0.0459598	0.239148	0.778049	0.0557426	0.273197	0.599987	0.128608	0.243142	0.150066	-0.00117612	-0.0532502	0.103241	0.164152	0.206393	0.294194	-0.0614973	0.102763	0.00203129	-0.0436394	0.0470188	0.0324643	0.0397458	-0.0965263	0.0374766	0.177367	0.21678
		color intensity Red (R) W2	0.171926	0.122005	0.00357189	0.0459598	1	0.485561	-0.0621836	0.526051	0.212826	-0.0184659	0.75632	0.39488	0.14566	0.418846	0.358071	0.205345	-0.00404295	-0.0417539	-0.171167	0.246765	-0.0262949	-0.132529	0.0481289	-0.254277	-0.132497	-0.181134	-0.188593	-0.178899	-0.174874	0.146714
		color intensity Red (R) W3	0.0505101	0.171109	0.257015	0.239148	0.485561	1	0.176219	0.285967	0.72891	0.025132	0.266369	0.837381	0.0460822	0.136206	0.3577	0.127142	0.128938	0.110736	0.0313823	0.0315891	0.252772	0.0208026	0.11845	-0.0750792	0.0147824	-0.0503936	-0.133724	0.0981863	0.310321	0.373792
		color intensity Green (G) W1	-0.233522	0.0389817	0.212176	0.778049	-0.0621836	0.176219	1	0.254122	0.321425	0.856511	0.142237	0.0460967	-0.502273	-0.325353	-0.209551	-0.160969	0.174888	0.338047	0.295147	0.0669942	0.267559	0.0239317	-0.00527734	0.10528	0.0469524	0.0339655	-0.082206	0.135566	0.309615	0.276027
		color intensity Green (G) W2	-0.0234572	-0.0728267	0.126492	0.0557426	0.526051	0.285967	0.254122	1	0.505524	0.154189	0.727527	0.251108	-0.322312	-0.546678	-0.304924	0.0344708	-0.152593	0.147384	0.0315327	0.380115	0.305604	0.0709274	0.0580705	-0.0249788	0.158057	0.0196812	-0.185463	0.00215176	-0.154141	0.243832
		color intensity Green (G) W3	0.118039	0.173625	0.396889	0.273197	0.212826	0.72891	0.321425	0.505524	1	0.140558	0.266529	0.76492	-0.130656	-0.347436	-0.376336	0.238405	0.170456	0.320588	0.24516	0.287311	0.578117	0.190212	0.262627	0.00667617	0.0855443	0.026155	0.0455693	0.178264	0.0457194	0.232098
		color intensity Blue (B) W1	-0.423366	-0.098275	0.0272229	0.599987	-0.0184659	0.025132	0.856511	0.154189	0.140558	1	0.255904	-0.151554	-0.518156	-0.155213	-0.16459	-0.369179	0.0904239	0.195669	0.0021276	-0.000355939	0.159453	-0.0974522	-0.0962052	0.0211922	-0.0458769	-0.0462883	-0.156982	0.0267831	0.234614	0.207326
		color intensity Blue (B) W2	0.0920716	-0.182732	0.0383505	0.128608	0.75632	0.266369	0.142237	0.727527	0.266529	0.255904	1	0.239261	-0.0438888	-0.00459321	-0.0088439	0.09975	-0.258551	0.0484844	-0.189333	0.251447	0.133034	-0.0273499	0.0577007	-0.129608	-0.010364	-0.0659428	-0.160575	-0.0680417	-0.168524	0.207809
		color intensity Blue (B) W3	0.290652	0.216112	0.246014	0.243142	0.39488	0.837381	0.0460967	0.251108	0.76492	-0.151554	0.239261	1	0.259976	0.0967886	0.086666	0.378235	0.160843	0.161872	0.183566	0.137511	0.203441	0.0818356	0.264292	-0.109854	-0.0632589	-0.0785431	0.048815	0.149861	0.158691	0.262984
		color intensity Ratio R:G W1	0.392016	0.0381527	-0.139574	0.150066	0.14566	0.0460822	-0.502273	-0.322312	-0.130656	-0.518156	-0.0438888	0.259976	1	0.494645	0.249455	0.378372	-0.0654767	-0.23411	-0.0705973	-0.206339	-0.288177	-0.0189712	-0.0587165	-0.0715305	0.000857007	0.0291922	-0.000845385	-0.146675	-0.237589	-0.130839
		color intensity Ratio R:G W2	0.188078	0.16682	-0.15494	-0.00117612	0.418846	0.136206	-0.325353	-0.546678	-0.347436	-0.155213	-0.00459321	0.0967886	0.494645	1	0.654533	0.149745	0.133334	-0.205644	-0.217153	-0.152991	-0.356721	-0.216021	-0.0206515	-0.231282	-0.312561	-0.20822	0.0135427	-0.190508	-0.0166179	-0.132832
		color intensity Ratio R:G W3	-0.10595	-0.0252533	-0.208383	-0.0532502	0.358071	0.3577	-0.209551	-0.304924	-0.376336	-0.16459	-0.0088439	0.086666	0.249455	0.654533	1	-0.164695	-0.0740443	-0.307361	-0.299589	-0.35549	-0.444065	-0.241427	-0.211317	-0.114504	-0.100416	-0.107441	-0.257372	-0.121254	0.363426	0.19048
		Estimated seed count W1	0.922227	0.563708	0.594438	0.103241	0.205345	0.127142	-0.160969	0.0344708	0.238405	-0.369179	0.09975	0.378235	0.378372	0.149745	-0.164695	1	0.383311	0.443816	0.602213	0.511639	0.426593	0.554476	0.533657	0.176006	0.183896	0.245197	0.58536	0.392059	-0.365629	-0.00918994
		Estimated seed count W2	0.294829	0.852447	0.445127	0.164152	-0.00404295	0.128938	0.174888	-0.152593	0.170456	0.0904239	-0.258551	0.160843	-0.0654767	0.133334	-0.0740443	0.383311	1	0.527857	0.570673	0.57293	0.441716	0.331621	0.530325	-0.0362426	-0.1046	-0.0884312	0.444482	0.371844	-0.0659921	0.0236259
		Estimated seed count W3	0.435478	0.514927	0.811305	0.206393	-0.0417539	0.110736	0.338047	0.147384	0.320588	0.195669	0.0484844	0.161872	-0.23411	-0.205644	-0.307361	0.443816	0.527857	1	0.607729	0.548727	0.631096	0.70738	0.637172	0.35877	0.318832	0.32509	0.648771	0.715459	0.0664222	0.181963
	Traits derived from 2D analysis	Pixel count W1	0.573372	0.689214	0.617506	0.294194	-0.171167	0.0313823	0.295147	0.0315327	0.24516	0.0021276	-0.189333	0.183566	-0.0705973	-0.217153	-0.299589	0.602213	0.570673	0.607729	1	0.61181	0.54252	0.660243	0.597261	0.344565	0.272664	0.311174	0.631472	0.668448	0.0222978	0.153574
		Pixel count W2	0.471195	0.675658	0.551131	-0.0614973	0.246765	0.0315891	0.0669942	0.380115	0.287311	-0.000355939	0.251447	0.137511	-0.206339	-0.152991	-0.35549	0.511639	0.57293	0.548727	0.61181	1	0.672711	0.525654	0.681458	0.0232504	0.0653397	0.0195092	0.555936	0.402925	-0.316216	-0.0423946
		Pixel count W3	0.343579	0.441948	0.708341	0.102763	-0.0262949	0.252772	0.267559	0.305604	0.578117	0.159453	0.133034	0.203441	-0.288177	-0.356721	-0.444065	0.426593	0.441716	0.631096	0.54252	0.672711	1	0.578349	0.554056	0.203651	0.255012	0.210569	0.475988	0.467057	-0.176043	0.0814075
Mature Panicle	Traits derived from scanned images	Projected surface area	0.640611	0.553799	0.815968	0.00203129	-0.132529	0.0208026	0.0239317	0.0709274	0.190212	-0.0974522	-0.0273499	0.0818356	-0.0189712	-0.216021	-0.241427	0.554476	0.331621	0.70738	0.660243	0.525654	0.578349	1	0.596192	0.680705	0.684077	0.701863	0.745047	0.844145	-0.114086	0.137067
		Projected seed count	0.548818	0.636303	0.638594	-0.0436394	0.0481289	0.11845	-0.00527734	0.0580705	0.262627	-0.0962052	0.0577007	0.264292	-0.0587165	-0.0206515	-0.211317	0.533657	0.530325	0.637172	0.597261	0.681458	0.554056	0.596192	1	-0.0942768	-0.122349	-0.112953	0.789311	0.590079	-0.0259397	-0.0363025
		Avg. minor axis length (Seed)	0.280767	0.128323	0.459019	0.0470188	-0.254277	-0.0750792	0.10528	-0.0249788	0.00667617	0.0211922	-0.129608	-0.109854	-0.0715305	-0.231282	-0.114504	0.176006	-0.0362426	0.35877	0.344565	0.0232504	0.203651	0.680705	-0.0942768	1	0.904674	0.973644	0.321844	0.564772	-0.0214376	0.169363
		Avg. major axis length (Seed)	0.265532	0.100858	0.454194	0.0324643	-0.132497	0.0147824	0.0469524	0.158057	0.0855443	-0.0458769	-0.010364	-0.0632589	0.000857007	-0.312561	-0.100416	0.183896	-0.1046	0.318832	0.272664	0.0653397	0.255012	0.684077	-0.122349	0.904674	1	0.952714	0.193058	0.511434	-0.108188	0.251914
		Avg. area (Seed)	0.348864	0.103677	0.455759	0.0397458	-0.181134	-0.0503936	0.0339655	0.0196812	0.026155	-0.0462883	-0.0659428	-0.0785431	0.0291922	-0.20822	-0.107441	0.245197	-0.0884312	0.32509	0.311174	0.0195092	0.210569	0.701863	-0.112953	0.973644	0.952714	1	0.29056	0.546482	-0.0999595	0.181595
	Traits derived from mannual phenotyping	Seed number	0.670296	0.606874	0.700923	-0.0965263	-0.188593	-0.133724	-0.082206	-0.185463	0.0455693	-0.156982	-0.160575	0.048815	-0.000845385	0.0135427	-0.257372	0.58536	0.444482	0.648771	0.631472	0.555936	0.475988	0.745047	0.789311	0.321844	0.193058	0.29056	1	0.695259	-0.149355	-0.262617
		Seed weight	0.478244	0.49825	0.74099	0.0374766	-0.178899	0.0981863	0.135566	0.00215176	0.178264	0.0267831	-0.0680417	0.149861	-0.146675	-0.190508	-0.121254	0.392059	0.371844	0.715459	0.668448	0.402925	0.467057	0.844145	0.590079	0.564772	0.511434	0.546482	0.695259	1	0.275608	0.429589
		Fertility	-0.338486	-0.146043	-0.0457295	0.177367	-0.174874	0.310321	0.309615	-0.154141	0.0457194	0.234614	-0.168524	0.158691	-0.237589	-0.0166179	0.363426	-0.365629	-0.0659921	0.0664222	0.0222978	-0.316216	-0.176043	-0.114086	-0.0259397	-0.0214376	-0.108188	-0.0999595	-0.149355	0.275608	1	0.512518
		Weight per seed	-0.0404681	0.00262502	0.172663	0.21678	0.146714	0.373792	0.276027	0.243832	0.232098	0.207326	0.207809	0.262984	-0.130839	-0.132832	0.19048	-0.00918994	0.0236259	0.181963	0.153574	-0.0423946	0.0814075	0.137067	-0.0363025	0.169363	0.251914	0.181595	-0.262617	0.429589	0.512518	1
